# Differential efficacies of Cas nucleases on microsatellites involved in human disorders and associated off-target mutations

**DOI:** 10.1101/857714

**Authors:** Lucie Poggi, Lisa Emmenegger, Stéphane Descorps-Declère, Bruno Dumas, Guy-Franck Richard

## Abstract

Microsatellite expansions are the cause of more than 20 neurological or developmental human disorders. Shortening expanded repeats using specific DNA endonucleases may be envisioned as a gene editing approach. Here, a new assay was developed to test several CRISPR-Cas nucleases on microsatellites involved in human diseases, by measuring at the same time double-strand break rates, DNA end resection and homologous recombination efficacy. Broad variations in nuclease performances were detected on all repeat tracts. *Streptococcus pyogenes* Cas9 was the most efficient of all. All repeat tracts did inhibit double-strand break resection. We demonstrate that secondary structure formation on the guide RNA was a major determinant of nuclease efficacy. Using deep sequencing, off-target mutations were assessed genomewide. Out of 221 CAG/CTG or GAA/TTC trinucleotide repeats of the yeast genome, three were identified as carrying statistically significant low frequency mutations, corresponding to off-target effects.
