## Supplementary material for "Differential efficacies of Cas nucleases on microsatellites involved in human disorders and associated off-target mutations": Sup. Table 5

### Sheet: Off-targets
	Supplemental Table S5: Off-target mutations detected by deep sequencing
Library	Guide sequence	Off-target sequence	Mismatches	Mismatch position	MIT specificity score	CFD specificity score	Chromosome	Start	End	Position	Mutation	Locus	Mutant reads	Total reads	NR mutant reads	NR total reads
CTG_Cas9	TGCTGCTGCTGCTGCTGCTGCGG	TGCTGCTGCTGCTGTTTCTGTGG	2	..............*.*...	0.563339	0.0166667	Chromosome XII	511510	511532	511518	-CTG	YLR177W	1	12	0	53
		TGCTGCTGTTGTTGTTGATGAGG	4	........*..*..*..*..	0.0225919	0.0169132	Chromosome XII	556330	556352	556344	-CTG	ENT2	1	22	0	42
		TGCTGCTGCTGCTGCTGCTGCGG	0	....................	100	1	Chromosome XIII	514627	514649	514628	-CTG	YMR124W	6	19	1	57
		TGCTGCTGCTGCTGCTGCTGCGG	0	....................	100	1	Chromosome XIII	514627	514649	514632	+C	YMR124W	2	19	0	59
CAG_Cas9	AGCAGCAGCAGCAGCAGCAGCGG	ATCAGCAGCAGCAGCAGCAGCAG	1	.*..................	20	0.164983	Chromosome II	649336	649358	649337	-CAG	NGR1	1	121	0	46
		AGCAACAACAACAGCAGCAGCAG	3	....*..*..*.........	0.282329	0.224691	Chromosome II	780334	780356	780344	-CAG	SNF5	1	80	0	32
		AACAACAGCAGCAGCAGCATCAG	3	.*..*..............*	0.298418	0.133086	Chromosome II	780340	780362	780362	+CAA	SNF5	1	80	1	36
		AACAACAGCAGCAGCAGCAGCAG	2	.*..*...............	1.14458	0.190123	Chromosome IV	923048	923070	923063	-CAG	PCF11	1	74	0	44
		AACAACAACAGCAGCAGCAGCAG	3	.*..*..*............	0.508701	0.190123	Chromosome IV	923051	923073	923069	+TG	PCF11	1	76	0	41
		AGGAGCAGCAGCAGCAGCAGCAG	1	..*.................	19.72	0.12963	Chromosome IX	49505	49527	49507	-CAG	UBP7	2	118	0	71
		AGCAGCAGCAGCAGCAACAGCAG	1	................*...	7.7	0.241975	Chromosome IX	169456	169478	169477	-CAA	SLM1	5	105	1	54
		TTCAGCAGCAGCAGCAGCAGCAG	2	**..................	1.04396	0.164983	Chromosome VII	379161	379183	379162	-CAG	SGF73	1	133	0	38
		ATTTACAGCAGCAGCAGCAGCAG	4	.****...............	0.257335	0.06	Chromosome VII	728883	728905	728904	-T	NUP57	1	117	0	44
		CCCAGCAGCAGCAGCAGCAGCAG	2	**..................	1.04396	0.15	Chromosome VII	988893	988915	988894	-CAG	MGA1	3	130	1	49
		AGTGGCAGCAGCAGCAGCAGTAG	2	..**................	1.02934	0.11	Chromosome VIII	341081	341103	341084	-CAG	DMA1	1	135	0	68
		AGTGGCAGCAGCAGCAGCAGTAG	2	..**................	1.02934	0.11	Chromosome VIII	341081	341103	341085	-C	DMA1	1	135	0	68
		TGCAGCAGCAGCAGCAGCAGCAG	1	*...................	20	0.25	Chromosome XI	567100	567122	567100	-CAG	CCP1	1	127	0	48
		AGCAGCAGCAGCAGCAGCAGTGA	0	....................	20	0.06	Chromosome XI	613689	613711	613691	-CAG	SRP40	1	92	0	53
		AACAGCAGCAGCAGCAGCAGCAG	1	.*..................	20	0.21	Chromosome XII	511517	511539	511518	-CAG	YLR177W	1	111	0	53
		AACAGGAGCAGCAGCAGCAGCAG	2	.*...*..............	0.727532	0.10	Chromosome XII	1011934	1011956	1011952	-CAA	DIF1	1	86	0	43
		CGCAGCAGCAGCAGCAGCAGCAG	1	*...................	20	0.22	Chromosome XIII	514628	514650	514628	-CAG	YMR124W	3	117	1	57
		AGTTGTAGCAGCAGCAGCAGCGG	3	..**.*..............	1.38389	0.4	Chromosome XIV	34056	34078	34061	-CAG	KRE1	1	140	0	49
		GCCAGCAGCAGCAGCAGCAACAG	3	**.................*	0.298418	0.16	Chromosome XIV	527488	527510	527489	-CAG	VAC7	1	108	0	52
		ACCGGCAGCAGCAGCAGCAGCGA	2	.*.*................	1.09195	0.03	Chromosome XV	111519	111541	111520	-CAG	INO4	1	102	0	56
		CTCTACAGCAGCAGCAGCAGCAG	4	**.**...............	0.260989	0.07	Chromosome XVI	522050	522072	522053	-AC	SWI1	1	131	0	48
GAA_Cas9	AAGAAGAAGAAGAAGAAGAACGG	CAGAAGAAGAAGAAGAAGAGGAG	2	*..................*	2.085	0.16	Chromosome IX	128729	128751	128732	-CAA	SIM1	1	158	1	50
		AAGAAGACAAAGAAGGAAAAGGG	4	.......**......*.*..	0.0294701	0.03	Chromosome IX	218236	218258	218247	+A	RPN2	1	109	0	46
		AAGAAGACAAAGAAGGAAAAGGG	4	.......**......*.*..	0.0294701	0.03	Chromosome IX	218236	218258	218247	+T	RPN2	1	109	0	47
		AAGAAAAAGAAGAAGAAAATGGG	3	.....*...........*.*	0.155806	0.41	Chromosome VI	224626	224648	224646	G/A->C/T	QCR6	47	178	6	65
		AAGAAGTAGAAGAAGAAGTAGAG	2	......*...........*.	0.434868	0.06	Chromosome VII	442210	442232	442220	+GAC	SCW11	1	149	0	55
		AAGAAGTAGAAGAAGAAGTAGAG	2	......*...........*.	0.434868	0.06	Chromosome VII	442210	442232	442220	A->G/T	SCW11	2	149	0	55
		AGGAAGGATAAGAAGAAGAAAAG	3	.*....*.*...........	0.212288	0.07	Chromosome VIII	69001	69023	69021	+A	YHL019W-A/APM2	1	143	0	58
		AAGAAGAAGAAGAAGAAGAGGAG	1	...................*	8.34	0.19	Chromosome X	189027	189049	189030	-AGA	MTC1	1	142	2	57
		AGAAAGAAGAAGAAGAAGAAGAG	2	.**.................	1.02934	0.15	Chromosome XI	38635	38657	38637	-GAA	intergenic:TRP3-SNR64	1	170	0	53
		AGGAGGAGGAAGAAGAAGAAGAG	3	.*..*..*............	0.508701	0.10	Chromosome XI	386884	386906	386891	-GAA	TFA1	1	113	0	49
		AAGAGGATGAGGAAGAAGAAGAG	3	....*..*..*.........	0.282329	0.05	Chromosome XI	386902	386924	386909	+CACA	TFA1	1	118	0	47
		ACGAGGAAGATGAAGAAGAAGAG	3	.*..*.....*.........	0.296624	0.04	Chromosome XI	613750	613772	613754	+T, G->C	SRP40	1	140	0	47
		AGGAAGATGAAGAAGAAGAGGAG	3	.*.....*...........*	0.298418	0.06	Chromosome XI	613753	613775	613760	-GAA	SRP40	1	135	0	45
		CAGCAGAAGAAGAAGAAGAAGGA	2	*..*................	1.14458	0.02	Chromosome XII	287199	287221	287202	-AGA	SIC1	1	144	0	50
		AAAAAAAAGAAGAAATAGAAAGG	4	..*..*........**....	0.0413335	0.00	Chromosome XII	1002226	1002248	1002231	+C	intergenic:ATG23-IMD3	1	82	0	26
		AAGAAGAAGAAGAAGAAGAAGAG	0	....................	20	0.25	Chromosome XII	1031403	1031430	1031403	-AGA	FPR4	1	124	1	67
		GAGAAGAAAAAGAAGAAAAAAGG	3	*.......*........*..	0.401299	0.44	Chromosome XIII	331570	331592	331584	G->T, G->C, -A	RSF1	1	123	0	39
		AGGAGGAAGAAGAAGAGGAAGAG	3	.*..*...........*...	0.24262	0.02	Chromosome XIV	51605	51627	51611	-AGA	SKP2	1	171	0	55
		AAGTGGAAGAGAAAGAAGAAAGG	4	...**.....**........	0.372711	0.27	Chromosome XIV	60081	60103	60098	-A	intergenic:BXI1-YPT11/YNL303W	1	197	0	63
		AAGAAGAAGAAGAAGAAGAGAGA	1	...................*	8.34	0.05	Chromosome XIV	515982	516004	515985	-AGA	YNL058C/YNL057W	2	106	0	52
		AACGAGAAGAAGAAGAAGAGGAG	3	..**...............*	0.275558	0.04	Chromosome XV	315028	315050	315031	-AGA	TOP1	1	109	0	49
		AAAAAAAAGAAAAAGAAAAAGGG	4	..*..*.....*.....*..	0.0910806	0.48	Chromosome XV	430180	430202	430186	-AAG, -AG, -G	intergenic:YOR053W/VHS3/YOR055W-NOB1	4	79	5	38
		AGGAAGAAGAAGAAAAAGATAGG	3	.*............*....*	0.39988	0.45	Chromosome XV	553233	553255	553255	T->G, T->A, C->G	LEO1	21	140	1	43
		AAAAAAAAAAAGAAAAAGAAAGG	4	..*..*..*.....*.....	0.14683	0.45	Chromosome XVI	528948	528970	528959	-T, -TT, -TTT, +T	intergenic:YPL014W-MRPS16	8	60	5	46
		AAGAAGAAGAAGAAGAAGAAGGA	0	....................	20	0.06	Chromosome XVI	774826	774848	774827	-CTT	CLB5	10	144	2	61
		AAGGAGACGTAGAAGAAGAAAGA	3	...*...*.*..........	0.468514	0.01	Chromosome XVI	829679	829701	829699	+T	intergenic:YPR148C-NCE102	4	60	0	27
TGGAA_Cas9	TGGAATGGAATGGAATGGAACGG	TGATATAGAATGGAATGGAATGA	3	..**..*.............	0.326828	0.03	Chromosome XV	256276	256298	256282	-TGGAA	intergenic:PRE6-YOL037C/YOL036W/YOL035C	1	100	0	35
GAA_Cpf1	TTTAGAAGAAGAAGAAGAAGAAGAAGA	TTTTGAAGAAGGAGAAGGAGAATAAGA	3	.......*.....*....*....	0	0.00	Chromosome III	268091	268117	268113	-T	FIG2	2	109	0	27
		TTTGGAAGAAGATGAAGAGAGAGAAGA	4	........*.....***......	0	0.00	Chromosome XIII	414048	414074	414055	-G	RCO1/YMR075C-A	1	98	0	62
CGG_Cas9	GGCGGCGGCGGCGGCGGCGGCGG	GGCGGCGGCGGTGCCGCTGGAGG	4	...........*.*..**..	0.00755062	0.03	Chromosome VI	105827	105849	105829	-G	MDJ1	1	149	0	59
		AGCGGCGGGAGCGGCGGCTGGGG	4	*.......**........*.	0.296474	0.34	Chromosome XVI	465077	465099	465090	-G	CAM1	1	122	0	43
	Mismatches: number of base mispairing between the guide and the off-target sequence
	Mismatch position: asterisks show mismatches positions
	MIT specificity score: the highest score (100) indicates a very specific guide
	CFD specificity score: the highest score (1.0) indicates a very specific guide
	Start and End: coordinates of the off-target site
	Position: coordinate at which the highest rate of mutations was detected
	Mutant reads: number of mutants reads within the off-target locus (between Start and End)
	Total reads: total number of reads covering the Position
	NR mutant reads: number of mutant reads in the NR library, within the off-target locus (between Start and End)
	NR total reads: total number of reads in the NR library, covering the Position
	Locus found mutated in only one read
	Locus found mutated in more than one read

### Sheet: Mutation rates
	Supplemental Table S5: Statistical tests
Triplet	Locus	Mutant reads	Total reads	Corrected mutant	Corrected total	NR mutant reads	NR total reads	Corrected NR mutant	Corrected NR total	Fisher exact test
CTG_Cas9	YMR124W	8	19	26.6667	63.3333	1	57	1.66667	95	7.54 x 10-11
CAG_Cas9	UBP7	2	118	1.53846	90.7692	0	71	0	118.333	0.19
	SLM1	5	105	3.84615	80.7692	1	54	1.66667	90	0.42
	MGA1	3	130	2.30769	100	1	49	1.66667	81.6667	1
	YMR124W	3	117	2.30769	90	1	57	1.66667	95	1
GAA_Cas9	QCR6	47	178	19.5833	74.1667	6	65	10	108.333	2.3 x 10-3
	SCW11	3	149	1.25	62.0833	0	55	0	91.6667	1
	YNL058C/YNL057W	2	106	0.833333	44.1667	0	52	0	86.6667	0.34
	intergenic:VHS3-NOB1	4	79	1.66667	32.9167	5	38	8.33333	63.3333	0.49
	LEO1	21	140	8.75	58.3333	1	43	1.66667	71.6667	2.3 x 10-2
	intergenic:YPL014W-MRPS16	8	60	3.33333	25	5	46	8.33333	76.6667	1
	CLB5	10	144	4.16667	60	2	61	3.33333	101.667	0.43
	intergenic:YPR148C-NCE102	4	60	1.66667	25	0	27	0	45	0.12
GAA_Cpf1	FIG2	2	109	4	218	0	27	0	45	1
	Mutant reads: number of mutants reads within the off-target locus (between Start and End)
	Total reads: total number of reads covering the Position
	Corrected mutant: number of mutant reads corrected by the mean coverage/CFU (see Figure 6B and text)
	Corrected total: total number of reads corrected by the mean coverage/CFU (see Figure 6B and text)
	NR mutant reads: number of mutant reads in the NR library, within the off-target locus (between Start and End)
	NR total reads: total number of reads in the NR library, covering the Position
	Corrected NR mutant: number of mutant reads in the NR library corrected by the mean coverage/CFU (see Figure 6B and text)
	Corrected NR total: total number of reads in the NR library corrected by the mean coverage/CFU (see Figure 6B and text)
	Fisher exact test: p-value of comparisons between corrected data, for each library compared to the NR library. Significant values are highlighted in orange
